# The Rab GEF VINE couples phosphatase recruitment to GAP-mediated Rab5 inactivation

**DOI:** 10.64898/2026.01.27.702132

**Authors:** Mia S. Frier, Shawn P. Shortill, Michael Davey, Elizabeth Conibear

## Abstract

Rab5-family GTPases cycle between active and inactive forms to regulate endosomal membrane identity and protein trafficking. VPS9-family guanine nucleotide exchange factors (GEFs) promote Rab activation at endosomes, whereas GTPase-activating proteins (GAPs) oppose Rab signaling. Here, we identify an unexpected role for the yeast VPS9-family GEF complex VINE in promoting the inactivation of the Rab5 homolog Vps21. Through genome-wide proximity screening, predictive modeling, targeted mutagenesis and *in vivo* assays, we show that VINE recruits the protein phosphatase Glc7 through the ankyrin repeat-containing domain of its GEF subunit Vrl1. Our results suggest this directs the dephosphorylation of Kxd1, a subunit of the GAP adaptor BLOC-1, which in turn enhances its interaction with the Vps21-specific GAP Msb3 and accelerates GAP-mediated Vps21 inactivation. Thus, VINE is a VPS9-family GEF complex that selectively limits endosomal Rab signaling. These findings reveal a novel mechanism integrating positive and negative Rab regulation, providing insight into how Rab5 signaling is fine-tuned during endosomal trafficking and maturation.
