## Supplemental Table 1 for "The Rab GEF VINE couples phosphatase recruitment to GAP-mediated Rab5 inactivation"

### Sheet: Table S1
ORF	Gene	Interaction Z-Score with VRL1WT	VRL1WT/VRL1DN-NS Ratio Z-Score	VRL1WT/VRL1DN-NS (TEF2pr-mCherry-VPS21) Ratio Z-Score
YOR209C	NPT1	19.5193	-0.345946	-1.06256
YKR078W	VIN1	18.5207	1.17708	-0.0929587
YIL048W	NEO1	11.1585	0.461883	-0.128777
YKR088C	TVP38	10.8708	0.732746	0.892382
YGR020C	VMA7	9.8807	0.374453	-0.0162081
YOR089C	VPS21	9.64799	1.20465	1.94149
YAL014C	SYN8	9.19525	1.19297	1.24427
YLR148W	PEP3	8.8356	1.76428	2.28648
YKR014C	YPT52	8.81868	0.330527	0.216432
YBL102W	SFT2	8.14169	1.03507	0.152686
YMR054W	STV1	8.11207	0.787975	-0.28231
YDR323C	PEP7	8.01052	1.67034	-0.0592095
YNL093W	YPT53	7.85397	0.782305	0.593313
YBR264C	YPT10	7.1389	0.604006	0.0992568
YPR036W	VMA13	6.9612	-0.13925	0.621303
YDL048C	STP4	6.90619	2.24759	1.34218
YOR270C	VPH1	6.8935	2.78521	1.00033
YMR197C	VTI1	6.63117	1.59085	0.304383
YDR105C	TMS1	6.27575	1.00797	-0.0276654
YPL236C	ENV7	6.18266	3.13101	2.27786
YOR332W	VMA4	5.94995	0.670781	0.10725
YDR141C	DOP1	5.70454	1.50628	0.3512
YKL080W	VMA5	5.60299	-0.0440179	0.120783
YPR149W	NCE102	5.41682	0.234625	-0.342084
YPL232W	SSO1	5.40836	0.0996013	0.0721354
YML001W	YPT7	5.30681	0.16845	0.129569
YCR032W	BPH1	5.10795	0.507915	-0.0126812
YOR069W	VPS5	4.9937	0.549769	1.26003
YPL045W	VPS16	4.90062	2.47589	0.323805
YDR468C	TLG1	4.89216	-0.0848856	-0.460355
YJL154C	VPS35	4.79907	1.16114	0.14028
YHL031C	GOS1	4.7483	0.849238	-0.104826
YMR231W	PEP5	4.70175	0.736104	-0.480125
YOR132W	VPS17	4.51558	0.651948	-0.0492203
YIR038C	GTT1	4.23209	0.830939	1.2055
YBR127C	VMA2	4.17709	0.684577	1.34321
YHR105W	YPT35	4.14747	0.455222	0.123483
YDR210W	YDR210W	4.11362	0.480638	0.153196
YFL004W	VTC2	4.04592	0.335275	-0.14637
YDR034W-B	YDR034W-B	3.99938	2.11386	2.57911
YJL012C	VTC4	3.79628	-0.129221	-0.694909
YPL100W	ATG21	3.75397	1.57606	-0.304632
YDR276C	PMP3	3.72435	1.07725	0.333726
YKL146W	AVT3	3.67781	0.671464	-0.104031
YER123W	YCK3	3.57203	-0.44849	0.131041
YLR447C	VMA6	3.55934	0.450726	0.62322
YBR056W-A	YBR056W-A	3.49164	0.499472	0.164095
YLR216C	CPR6	3.44933	-1.61492	-1.99559
YMR221C	YMR221C	3.3774	0.14762	-0.0785053
YBR241C	YBR241C	3.37317	-0.697113	0.631825
YGR131W	FHN1	3.31816	-1.00336	-0.472059
YIL041W	GVP36	3.25893	-0.686604	-0.792675
YGL023C	PIB2	3.24623	-1.51037	1.02231
YGL006W	PMC1	3.23354	-0.0929795	-0.556891
YDR119W	VBA4	3.19969	0.0807494	-0.629138
YCR026C	NPP1	3.17007	-0.566488	-0.225193
YDL199C	YDL199C	3.16584	0.55826	0.15005
YGL095C	VPS45	3.07699	0.287928	0.230645
YML121W	GTR1	2.9839	0.544605	1.55874
YKR001C	VPS1	2.97544	1.52213	0.611453
YER072W	VTC1	2.88235	-0.398711	1.8439
YOL119C	MCH4	2.83158	0.37391	-0.137413
YOL018C	TLG2	2.78504	0.385336	0.278663
YOR292C	YOR292C	2.76811	1.60051	1.03037
YGL104C	VPS73	2.71311	0.323668	0.782705
YBR097W	VPS15	2.70888	0.0477749	0.251634
YPR165W	RHO1	2.69618	0.163676	-0.499054
YJR033C	RAV1	2.62002	-0.0366468	-0.633709
YMR088C	VBA1	2.59886	-0.762	0.0666775
YPR080W	TEF1	2.57348	-0.0760125	-0.282306
YPL120W	VPS30	2.54386	0.744295	0.287405
YGL079W	KXD1	2.47616	-1.6885	-0.906667
YOR106W	VAM3	2.45501	0.585867	-0.242438
YAL022C	FUN26	2.34923	-0.589449	-0.107343
YJL044C	GYP6	2.28576	0.465749	-0.689071
YLR396C	VPS33	2.24768	-0.432597	-0.429682
YBR080C	SEC18	2.23922	-0.249726	-0.0869787
YAL005C	SSA1	2.20114	3.601	-0.384675
YLR249W	YEF3	2.17575	-0.666712	-0.856007
YMR004W	MVP1	2.16729	-0.700344	-0.519302
YDR084C	TVP23	2.15882	0.427155	-0.231311
YOR036W	PEP12	2.13767	-0.707084	0.725076
YDR495C	VPS3	2.13767	0.0997084	0.346098
YKR046C	PET10	2.12921	0.805748	0.543748
YKR030W	GMH1	2.12921	0.465901	-0.560088
YPL019C	VTC3	2.12497	-0.657293	0.435001
YMR304W	UBP15	2.09959	0.175383	0.250612
YJR124C	YJR124C	2.09113	0.0574259	-0.57661
YKL117W	SBA1	2.04881	-1.05726	-0.739375
YFL038C	YPT1	2.04035	-0.201585	0.152752
YOR042W	CUE5	2.04035	0.261993	0.0693193
YNL217W	YNL217W	2.04035	0.160524	-0.363352
YOR276W	CAF20	2.01073	0.99936	-1.60528
YER136W	GDI1	2.0065	0.620518	0.685528
YAR014C	BUD14	1.98111	3.48307	2.08856
YLR114C	AVL9	1.97688	-0.379103	0.58265
YKR059W	TIF1	1.97688	0.0988346	-0.337501
YOR327C	SNC2	1.97265	-0.336327	0.0686052
YCR075W-A	EGO2	1.94727	-0.737816	-0.515527
YGL245W	GUS1	1.93457	-0.286315	-0.272793
YEL005C	VAB2	1.90072	-0.589305	-0.916291
YNL086W	SNN1	1.89226	0.284621	-0.979925
YGR266W	YGR266W	1.8838	1.5956	0.336255
YDR170C	SEC7	1.8711	0.372028	-0.944906
YGR223C	HSV2	1.83726	-0.788802	-1.96973
YHR019C	DED81	1.82879	1.42109	0.449312
YGR229C	SMI1	1.81187	-0.232999	0.0681703
YER166W	DNF1	1.79494	0.954029	0.713671
YGR192C	TDH3	1.79494	-0.813977	-0.00675412
YGR123C	PPT1	1.78648	-1.73225	-0.768406
YBL076C	ILS1	1.78225	1.03818	0.305176
YGR155W	CYS4	1.76956	-0.134092	0.0271699
YKL061W	BLI1	1.75263	-0.793429	0.0471004
YOL086C	ADH1	1.7484	0.680156	1.19561
YPL048W	CAM1	1.73994	0.194853	0.690467
YDL077C	VAM6	1.73994	0.0901942	0.0632189
YDR080W	VPS41	1.71878	0.0642161	-0.370403
YGL054C	ERV14	1.71455	0.740903	-0.980111
YIL173W	VTH1	1.69763	2.65344	-0.0704055
YLR134W	PDC5	1.67224	0.974787	-0.337841
YDL186W	YDL186W	1.613	0.279858	0.138658
YPR163C	TIF3	1.60877	1.25434	0.430893
YGR264C	MES1	1.60454	-0.634047	0.00260994
YER118C	SHO1	1.60454	1.25561	-0.851868
YLR155C	ASP3-1	1.60031	0.795584	-0.353586
YML020W	YML020W	1.59608	-0.00325529	-0.479206
YKR018C	YKR018C	1.58339	2.27295	-0.20405
YLR360W	VPS38	1.57915	0.816182	-0.29332
YFL005W	SEC4	1.57915	-0.239846	-1.25053
YHR064C	SSZ1	1.57492	-0.641168	-0.163527
YOR074C	CDC21	1.57492	1.29091	-0.249681
YDR229W	IVY1	1.57492	-0.152687	-0.728471
YCR004C	YCP4	1.56223	0.565487	-0.987816
YLR044C	PDC1	1.5453	-0.642206	-0.177441
YMR235C	RNA1	1.52838	3.62711	0.902511
YMR247C	RKR1	1.49876	0.146068	0.0041554
YIL078W	THS1	1.49876	0.0527319	-0.367595
YJR139C	HOM6	1.4903	1.2815	-0.188509
YBR094W	PBY1	1.48607	-1.77601	-1.65672
YKL094W	YJU3	1.46491	0.267104	0.0334851
YHR028C	DAP2	1.45645	-0.297049	-0.0894427
YMR217W	GUA1	1.45222	0.26108	-0.384084
YLR433C	CNA1	1.43953	0.972932	1.58105
YGL167C	PMR1	1.43953	-0.0564928	-0.753113
YGL031C	RPL24A	1.43106	0.461838	-0.0918398
YOL087C	DUF1	1.4226	0.783859	-0.00667722
YJL053W	PEP8	1.40568	0.568153	0.112173
YOL004W	SIN3	1.40145	0.125722	0.458495
YHR012W	VPS29	1.40145	-1.782	-0.225278
YML097C	VPS9	1.39298	1.02775	0.129035
YJR007W	SUI2	1.38875	1.808	-0.484105
YGR163W	GTR2	1.38875	0.816046	-0.999883
YHL034C	SBP1	1.38452	-0.468524	0.16783
YJL006C	CTK2	1.37606	0.345932	-0.00279956
YJL080C	SCP160	1.37183	-0.0738444	-0.280596
YGR254W	ENO1	1.3676	-0.449002	-0.588076
YPL145C	KES1	1.35913	3.5306	0.883214
YPR079W	MRL1	1.35913	-0.254376	0.00221385
YPL239W	YAR1	1.3549	0.434089	-0.277374
YLR388W	RPS29A	1.3549	0.100444	-0.867554
YDL113C	ATG20	1.35067	2.00733	1.67329
YMR183C	SSO2	1.33798	0.835689	0.788216
YBR234C	ARC40	1.33798	0.312394	0.159097
YDR368W	YPR1	1.32952	2.14314	0.327608
YDR407C	TRS120	1.32528	0.446313	-0.588461
YOL097C	WRS1	1.32105	0.797267	-0.939827
YBL068W	PRS4	1.31682	-0.0707811	-0.223909
YJL159W	HSP150	1.30836	0.308375	0.086612
YFR019W	FAB1	1.30413	-0.294265	-0.74116
YIL076W	SEC28	1.29567	0.263836	-0.287314
YHR186C	KOG1	1.29143	1.67088	-0.264173
YOL157C	IMA2	1.2872	1.02058	0.52274
YJR148W	BAT2	1.28297	-0.104692	0.118789
YLR384C	IKI3	1.27451	-0.00316525	-0.171075
YDR089W	YDR089W	1.27028	-0.607271	1.43967
YDR475C	JIP4	1.27028	1.38995	-0.414249
YOR317W	FAA1	1.26605	1.91341	0.511694
YKL047W	ANR2	1.26182	1.13455	1.42714
YDR341C	YDR341C	1.25759	0.206987	0.33267
YGR261C	APL6	1.25759	0.191777	-0.13752
YDL179W	PCL9	1.25335	0.245687	0.651867
YPL246C	RBD2	1.24912	-0.536077	0.9255
YLR240W	VPS34	1.24912	1.22022	0.289265
YOR316C	COT1	1.24912	2.94024	-0.258457
YER133W	GLC7	1.24066	4.99828	4.01766
YIL124W	AYR1	1.24066	0.789391	0.469057
YPL141C	FRK1	1.24066	0.99752	0.178447
YIL004C	BET1	1.23643	1.97929	0.0270854
YIL123W	SIM1	1.23643	0.689027	-0.410344
YKL088W	CAB3	1.2322	0.4364	0.233272
YIL038C	NOT3	1.2322	-0.109294	0.16783
YHR174W	ENO2	1.21104	-0.997288	-0.237087
YBR077C	SLM4	1.21104	-1.32754	-1.27097
YNL323W	LEM3	1.20681	0.336884	0.743626
YGL105W	ARC1	1.20681	-0.757106	0.173715
YOR046C	DBP5	1.20681	0.400231	-0.575543
YBR260C	RGD1	1.20258	1.55874	-0.0450856
YKL139W	CTK1	1.20258	0.875508	-0.438067
YIL105W-A	YIL105W-A	1.20258	0.212879	-0.482613
YCL030C	HIS4	1.19835	0.221042	-0.656142
YER031C	YPT31	1.19835	-0.375232	-1.21973
YDL226C	GCS1	1.19412	-0.375208	0.725895
YML079W	YML079W	1.18989	0.809192	0.231497
YOR124C	UBP2	1.18989	0.53208	-0.902364
YOR204W	DED1	1.18566	1.39083	1.3737
YDR037W	KRS1	1.18566	1.42915	-0.0634368
YMR105C	PGM2	1.18566	0.0476422	-0.274299
YML005W	TRM12	1.18566	0.557432	-0.320486
YDR425W	SNX41	1.17296	2.18253	0.323349
YLR372W	ELO3	1.17296	0.333433	-0.852082
YKR090W	PXL1	1.16873	1.62148	-0.877287
YDL121C	YDL121C	1.16027	0.186565	0.708445
YPR103W	PRE2	1.16027	0.561871	0.497586
YGL198W	YIP4	1.16027	-1.13905	-0.283498
YKL181W	PRS1	1.15604	1.03799	-0.100688
YOL065C	INP54	1.15604	0.33566	-0.147707
YLR256W	HAP1	1.15181	3.08787	-0.201908
YJR138W	IML1	1.14758	0.281433	3.97858
YNR073C	MAN2	1.14758	0.950634	-0.0842632
YPL115C	BEM3	1.14334	1.86674	1.7531
YER070W	RNR1	1.14334	-0.148393	0.312653
YBR245C	ISW1	1.14334	0.385283	-0.160228
YNL321W	VNX1	1.14334	-0.836687	-0.208159
YAL017W	PSK1	1.13488	0.761013	0.694742
YLR262C	YPT6	1.13065	0.331059	-0.589287
YBR029C	CDS1	1.12642	0.526372	-0.191918
YDR099W	BMH2	1.12642	-0.183826	-0.280082
YNL330C	RPD3	1.12642	-0.710034	-0.76897
YMR315W	YMR315W	1.12219	0.175051	-0.111658
YJL059W	YHC3	1.11796	-0.423184	-0.108679
YBR126C	TPS1	1.11373	-0.651883	-0.621834
YBR011C	IPP1	1.11373	1.47482	-1.22078
YKL013C	ARC19	1.10949	0.6806	0.896866
YNL055c	POR1	1.10949	-1.01269	0.444873
YPL140C	MKK2	1.10949	0.39011	-1.01455
YJR025C	BNA1	1.10526	1.55708	0.0393539
YGL252C	RTG2	1.10526	1.37091	-0.0383326
YOL076W	MDM20	1.10526	0.837245	-0.339985
YLR398C	SKI2	1.10103	1.35311	0.923993
YPR063C	YPR063C	1.10103	1.16383	0.236247
YDR188W	CCT6	1.09257	1.25097	0.446697
YHR183W	GND1	1.09257	0.178104	0.31169
YOR388C	FDH1	1.08834	0.0250675	0.803861
YLL014W	EMC6	1.08834	1.02024	0.484776
YER021W	RPN3	1.08834	0.328652	-0.948538
YDL145C	COP1	1.08411	1.37833	2.01937
YER016W	BIM1	1.07988	0.313742	0.297501
YJL030W	MAD2	1.07565	-0.566688	0.369989
YBR200W	BEM1	1.07141	2.01826	0.336101
YAL056W	GPB2	1.06718	0.0115144	0.428633
YIR026C	YVH1	1.06718	2.34244	-0.0535495
YJL130C	URA2	1.06718	1.2118	-0.582017
YIL109C	SEC24	1.06718	0.503184	-0.582017
YDR068W	DOS2	1.06295	0.189021	-0.0827763
YNL106C	INP52	1.06295	0.882734	-0.135987
YPL101W	ELP4	1.05872	1.51541	0.0453817
YLR316C	TAD3	1.05449	2.12533	1.02597
YDL142C	CRD1	1.05449	0.430844	0.27184
YLL029W	FRA1	1.05449	0.572369	-1.54762
YBR115C	LYS2	1.05026	-0.114683	-0.227983
YER033C	ZRG8	1.05026	-0.317827	-0.506152
YML058W-A	HUG1	1.05026	0.641099	-0.582017
YLR265C	NEJ1	1.04603	2.61219	0.600202
YGR214W	RPS0A	1.04603	0.599311	0.405496
YDL039C	PRM7	1.04603	0.358581	0.080773
YML070W	DAK1	1.0418	0.278552	2.80818
YPL127C	HHO1	1.0418	0.941909	-0.65784
YPL070W	MUK1	1.03333	0.0292637	0.0585277
YOR197W	MCA1	1.03333	1.61613	0.0301035
YIR007W	EGH1	1.03333	-0.694836	-0.0528631
YER139C	RTR1	1.03333	1.16576	-0.125652
YJR149W	YJR149W	1.0291	1.55706	-0.268196
YPL259C	APM1	1.02487	0.377856	1.04941
YBL032W	HEK2	1.02487	2.18585	0.750965
YFL022C	FRS2	1.02064	1.71394	2.52568
YNL145W	MFA2	1.02064	0.436047	1.15577
YDR429C	TIF35	1.02064	-0.662253	0.652705
YJL036W	SNX4	1.01641	3.65783	0.958114
YER026C	CHO1	1.01641	-0.23801	0.220451
YMR101C	SRT1	1.01641	-0.345822	0.102862
YKL071W	YKL071W	1.01641	0.957587	-0.443799
YPL237W	SUI3	1.01641	-0.360021	-0.930494
YKR070W	YKR070W	1.01218	-0.112733	0.526586
YKL056C	TMA19	1.01218	0.648573	0.0339292
YMR052W	FAR3	1.01218	0.53771	-0.304789
YMR289W	ABZ2	1.00795	0.632191	0.259445
YBL067C	UBP13	1.00795	0.234664	-0.0980934
YLR361C-A	YLR361C-A	1.00795	-0.34573	-0.245626
YER023W	PRO3	1.00372	1.40709	0.147957
YGR061C	ADE6	1.00372	-0.0295072	0.013167
YDL159W	STE7	1.00372	0.023884	-0.0507575
YMR100W	MUB1	1.00372	0.0855897	-0.381834
YDR515W	SLF1	1.00372	-0.223051	-0.493543
