## Supplemental Table 2 for "The Rab GEF VINE couples phosphatase recruitment to GAP-mediated Rab5 inactivation"

### Sheet: Table S2
Strain Name	Genotype	Source
BY4742	MATalpha his3Δ1 leu2Δ0 lys2Δ0 ura3Δ0	Giaever et al., 2002 (PMID: 12140549)
VIN1-GFP	BY4741 VIN1-GFP::HIS3MX6	Huh et al., 2003 (PMID: 14562095)
BY4741	MATa his3Δ1 leu2Δ0 met15Δ0 ura3Δ0	Giaever et al., 2002 (PMID: 12140549)
BBY201	BY4741 vps9Δ::HIS3MX6	Bean et al., 2015 (PMID: 25609093)
BBY216	BY4741 NatNT2::ADH1pr-yeGFP-VPS9	Bean et al., 2015 (PMID: 25609093)
VPS38-GFP	BY4741 VPS38-GFP::HIS3MX6	Huh et al., 2003 (PMID: 14562095)
BHY10	MATalpha leu2-3,112 ura3-52 his3-Δ200 trp1-Δ901 suc2-Δ9 lys2-801; GAL leu2-3,112::CPY-Invertase-LEU2	Horazdovsky et al., 1994 (PMID: 8137814)
sfGFP-VPS21	MATalpha his3Δ1 leu2Δ0 met15Δ0 ura3Δ0 LYS+ VPS21pr-sfGFP-VPS21 can1Δ::GAL1pr-SceI::STE2pr-SpHIS5 lyp1Δ::STE3pr-LEU2	Weill et al., 2018 (PMID: 29988094)
sfGFP-VAC1	MATalpha his3Δ1 leu2Δ0 met15Δ0 ura3Δ0 LYS+ VAC1pr-sfGFP-VAC1 can1Δ::GAL1pr-SceI::STE2pr-SpHIS5 lyp1Δ::STE3pr-LEU2	Weill et al., 2018 (PMID: 29988094)
TEF2pr-mCherry-VPS21	MATalpha his3∆1 leu2∆0 met15∆0 ura3∆0 LYS+ NAT::TEF2pr-mCherry-VPS21 can1∆::GAL1pr-SceI::STE2pr-SpHIS5 lyp1∆::STE3pr-LEU2	Weill et al., 2018 (PMID: 29988094)
TEF2pr-mCherry-YPT52	MATalpha his3∆1 leu2∆0 met15∆0 ura3∆0 LYS+ NAT::TEF2pr-mCherry-YPT52 can1∆::GAL1pr-SceI::STE2pr-SpHIS5 lyp1∆::STE3pr-LEU2	Weill et al., 2018 (PMID: 29988094)
TEF2pr-mCherry-YPT53	MATalpha his3∆1 leu2∆0 met15∆0 ura3∆0 LYS+ NAT::TEF2pr-mCherry-YPT53 can1∆::GAL1pr-SceI::STE2pr-SpHIS5 lyp1∆::STE3pr-LEU2	Weill et al., 2018 (PMID: 29988094)
SSY514	MATalpha his3∆1 leu2∆0 met15∆0 ura3∆0 LYS+ NAT::TEF2pr-mCherry-VPS21 can1∆::GAL1pr-SceI::STE2pr-SpHIS5 lyp1∆::STE3pr-LEU2 msb3Δ::hph	This study
SSY515	MATalpha his3∆1 leu2∆0 met15∆0 ura3∆0 LYS+ NAT::TEF2pr-mCherry-VPS21 can1∆::GAL1pr-SceI::STE2pr-SpHIS5 lyp1∆::STE3pr-LEU2 vab2Δ::hph	This study
SSY693	MATalpha his3∆1 leu2∆0 met15∆0 ura3∆0 LYS+ NAT::TEF2pr-mCherry-VPS21 can1∆::GAL1pr-SceI::STE2pr-SpHIS5 lyp1∆::STE3pr-LEU2 ypt52Δ::hph	This study
SSY840	BY4741 VIN1-Venus(F2)::caURA3	This study
MFY268	BY4741 VIN1-mScarletI::caURA3	This study
MFY426	BHY10 FF21::TEF2pr-VPS21-SSA1t	This study
MFY485	MATalpha his3∆1 leu2∆0 met15∆0 ura3∆0 LYS+ NAT::TEF2pr-mCherry-VPS21 can1∆::GAL1pr-SceI::STE2pr-SpHIS5 lyp1∆::STE3pr-LEU2 vps9Δ::HIS3MX6	This study
MFY521	BHY10 FF21::TEF2pr-YPT52-SSA1t	This study
MFY522	BHY10 FF21::TEF2pr-YPT53-SSA1t	This study
JHY716	MATalpha can1∆::STE2pr-Sp_his5, lyp1∆, his3∆1, leu2 ∆0, ura3∆0, met15∆0, cat5(I91M), SAL1, mip1(A661T), HAP1, mkt1(D30G), rme1(ins-308A), tao3(E1493Q)	Dr. Charles Boone (University of Toronto)
MFY596	JHY716 NAT::TEF2pr-mCherry-VPS21	This study
MFY605	BY4742 NAT::TEF2pr-mCherry-VPS21	This study
MFY627	BY4741 NAT::TEF2pr-mCherry-VPS21	This study
NOP1pr-sfGFP-MSB3	MATa his3Δ1 leu2Δ0 met15Δ0 ura3Δ0 hphΔn::URA3::spNOP1pr-sfGFP-MSB3	Weill et al., 2018 (PMID: 29988094)
MFY653	MATa his3Δ1 leu2Δ0 met15Δ0 ura3Δ0 hphΔn::URA3::spNOP1pr-sfGFP-MSB3 NAT::TEF2pr-mCherry-VPS21	This study
MFY660	BY4741 kxd1∆::kanMX4 NAT::TEF2pr-mCherry-VPS21	This study
MFY677	BY4741 NAT::TEF2pr-mCherry-VPS21 FF18::GFP-SCS2tmh	This study
MFY706	BY4741 VRL1 NAT::TEF2pr-mCherry-VPS21	This study
glc7 DAmP	MATa his3Δ1 leu2Δ0 met15Δ0 ura3Δ0 glc7::KanR::3'UTR	Breslow et al., 2008 (PMID: 18622397)
MFY720	glc7 DAmP NAT::TEF2pr-mCherry-VPS21	This study
MFY722	BY4741 NAT::TEF2pr-mCherry-VPS21 kanMX4::ADH1pr-ENV7	This study
MFY728	BY4741 NAT::TEF2pr-mCherry-VPS21 env7Δ::hphNT1	This study
MFY739	BY4741 NAT::TEF2pr-mCherry-VPS21 yck3Δ::hphNT1	This study
MFY763	BY4741 GLC7-Venus(F2)::caURA3	This study
