## Supplemental Table 3 for "The Rab GEF VINE couples phosphatase recruitment to GAP-mediated Rab5 inactivation"

### Sheet: Table S3
Plasmid name	Genotype	Source
pRS413	CEN AmpR HIS3	Sikorski and Hieter, 1989 (PMID: 2659436)
pRS416	CEN AmpR URA3	Sikorski and Hieter, 1989 (PMID: 2659436)
pRS415	CEN AmpR LEU2	Sikorski and Hieter, 1989 (PMID: 2659436)
pBB23	pRS416-ADH1pr-VRL1	Bean et al., 2015 (PMID: 25609093)
pBB30	pRS416-ADH1pr-VRL1(D373A)	Shortill et al., 2022 (PMID: 35938928)
pMD133	pRS416-VRL1pr-VRL1	Shortill et al., 2022 (PMID: 35938928)
pBB33	pRS416-ADH1pr-3HA-MUK1	Bean et al., 2015 (PMID: 25609093)
pMD188	pRS413-VPS10pr-VPS10-Envy	Bean et al., 2017 (PMID:27883263)
pPW1	pRS416-VRL1pr-VRL1-Envy	Shortill et al., 2022 (PMID: 35938928)
pPW2	pRS416-ADH1pr-VRL1-Envy	Shortill et al., 2022 (PMID: 35938928)
pSS01	pRS415-ADH1pr-VRL1-3HA	Shortill et al., 2022 (PMID: 35938928)
pSS05	pRS416-VRL1pr-VRL1(D373A)-Envy	Shortill et al., 2022 (PMID: 35938928)
pAL01	pRS416-VRL1pr-VRL1(D373A)	This study
pSS017	pRS415-VRL1pr-VRL1	Shortill et al., 2022 (PMID: 35938928)
pSS035	pRS413-TEF2pr-mCherry-VPS21-ADHt	This study
pSS036	pRS413-TEF2pr-mCherry-VPS21(Q66L)-ADHt	This study
pSS053	pRS415-ADH1pr-VRL1-Envy	Shortill et al., 2022 (PMID: 35938928)
pMF03	pRS416-ADH1pr-VRL1(D638A N642A)-Envy	This study
pMF04	pRS416-ADH1pr-VRL1(K669A K679A)-Envy	This study
pMF05	pRS416-ADH1pr-VRL1(D638A N642A K669A K679A)-Envy	This study
pMF06	pRS416-ADH1pr-VRL1(K669Q K679Q)-Envy	This study
pMF07	pRS416-ADH1pr-VRL1(D638N N642S)-Envy	This study
pMF09	pRS415-ADH1pr-VRL1-4xL-DHFR[1,2]	This study
pMF10	pRS415-VRL1pr-VRL1-Envy	This study
pMF13	pRS415-ADH1pr-VRL1(D638A N642A)-Envy	This study
pMF39	pRS415-ADH1pr-VRL1(D638N N642S)-Envy	This study
pMF42	pRS415-ADH1pr-VRL1(D638N N642S)-3HA	This study
pMF43	pRS416-ADH1pr-VRL1(D638N N642S)	This study
pMF44	pRS415-ADH1pr-VRL1(K669A K679A)-Envy	This study
pMF45	pRS415-ADH1pr-VRL1(D638A N642A K669A K679A)-Envy	This study
pMF46	pRS415-ADH1pr-VRL1(K669Q K679Q)-Envy	This study
pMF53	pRS416-VRL1pr-VRL1(D638N N642S)	This study
pMF55	pRS416-ADH1pr-3HA-VPS9	This study
pBD1	pRS416-VPS9	Davies et al., 2003 (PMID: 12654912)
pBD3	pRS416-vps9∆CUE	Davies et al., 2003 (PMID: 12654912)
pGO763	pRS416-VPS9(D251A E288A)	Shideler et al., 2015 (PMID: 25673804)
pGO36	AmpR URA3 CEN/ARSH4 CPYpr::GFP	Odorizzi et al., 1998 (PMID: 9865702)
pDN219	pGO36 CPYpr::GFP-MUK1	Paulsel et al., 2013 (PMID: 23612966)
pDN344	pGO36 CPYpr::GFP-vps9CUE-MUK1	Shideler et al., 2015 (PMID: 25673804)
pMF58	pRS416-ADH1pr-VRL1-3HA	This study
pMD598	pRS-CPYpr-LaG16-DHFR[3]::hph	This study
pMF81	pRS415-ADH1pr-VRL1(D638N N642S)-4xL-DHFR[1,2]	This study
pMF83	pRS416-RPL18Bpr-VIN1-3HA	This study
pMF92	pKXD1pr-KXD1-Venus::HIS3 (CEN)	This study
pMF93	pKXD1pr-KXD1(Δ2-92)-Venus::HIS3 (CEN)	This study
pMF97	pKXD1pr-KXD1(Δ2-32)-Venus::HIS3 (CEN)	This study
pMF98	pKXD1pr-KXD1(H19A I25A Y30A I32A)-Venus::HIS3 (CEN)	This study
pMF112	pKXD1pr-KXD1(S20A T22A S24A S27A)-Venus::HIS3 (CEN)	This study
pMF113	pKXD1pr-KXD1(S20D T22E S24D S27D)-Venus::HIS3 (CEN)	This study
pMF115	pMSB3pr-MSB3::HIS3 (CEN)	This study
pMF116	pMSB3pr-MSB3(R157E)::HIS3 (CEN)	This study
pSS061	pRS415-ADH1pr-VRL1-Venus(F1)	This study
pMF139	pRS415-ADH1pr-VRL1(D638N N642S)-Venus(F1)	This study
