## Supplemental Tables 4 for "The Rab GEF VINE couples phosphatase recruitment to GAP-mediated Rab5 inactivation"

### Sheet: Table S4
Plasmid name	Oligos, construction	Sequence	Oligos, confirmation	Sequence
pAL01	LC3469	CGGCCAGTGAGCGCGCGTAATACGACTCACTATAGGGCGAATTGGGTACCCCACCCCCCTCTTTACCT		#N/A
	LC3635	CAACGGTCTTACCATCTAACG		#N/A
pSS035	LC5582	GTACAAGGGCGGTTCCTCTGGTGGTGGTGGTGCGACAGAGAATTCATCG ATGAACACATCAGTCACTTCCATAAAG	LC2935	CTGAAGCTGAAGGACGGC
	LC5504	CATAAATCATAAGAAATTCGCTTATTTAGAAGTGGCGCGCCCTAACAACTGCAAGCACTGTTTGC_x0000_	LC3758	GAGAAAGCAACCTGACCTACAG
pSS036	LC5582	GTACAAGGGCGGTTCCTCTGGTGGTGGTGGTGCGACAGAGAATTCATCG ATGAACACATCAGTCACTTCCATAAAG_x0000_	LC2935	CTGAAGCTGAAGGACGGC
	LC5504	CATAAATCATAAGAAATTCGCTTATTTAGAAGTGGCGCGCCCTAACAACTGCAAGCACTGTTTGC_x0000_	LC3758	GAGAAAGCAACCTGACCTACAG
pMF03	LC5764	CACCGCTAATAAGGGCGCTAGCTTGTTGCATGTTTTG_x0000_	LC3457	CCAGTGGACAAACGCC
	LC5767	GACACCCCTTTCTCCTATCTTGC_x0000_		#N/A
pMF04	LC5766	GAAAATTATGCTGGATTGACGCCATTAATGGTATATGTGGCTTACAAAAGACTAAGTAATATTG_x0000_	LC3457	CCAGTGGACAAACGCC
	LC5767	GACACCCCTTTCTCCTATCTTGC_x0000_		#N/A
pMF05	LC5766	GAAAATTATGCTGGATTGACGCCATTAATGGTATATGTGGCTTACAAAAGACTAAGTAATATTG_x0000_	LC3457	CCAGTGGACAAACGCC
	LC5767	GACACCCCTTTCTCCTATCTTGC_x0000_		#N/A
	LC5764	CACCGCTAATAAGGGCGCTAGCTTGTTGCATGTTTTG_x0000_		#N/A
	LC5765	GCGTCAATCCAGCATAATTTTC_x0000_		#N/A
pMF06	LC5769	GAAAATTATCAGGGATTGACGCCATTAATGGTATATGTGCAGTACAAAAGACTAAGTAATATTG_x0000_	LC3457	CCAGTGGACAAACGCC
	LC5767	GACACCCCTTTCTCCTATCTTGC_x0000_		#N/A
pMF07	LC5768	CACCAATAATAAGGGCAGTAGCTTGTTGCATGTTTTG_x0000_	LC3457	CCAGTGGACAAACGCC
	LC5767	GACACCCCTTTCTCCTATCTTGC_x0000_		#N/A
pMF09	LC2376	ACCTCTGACACATGCAGCT		#N/A
	LC2377	ACTCAACCCTATCTCGGTCT		#N/A
pMF10	LC2376	ACCTCTGACACATGCAGCT		#N/A
	LC2377	ACTCAACCCTATCTCGGTCT		#N/A
pMF13	LC2376	ACCTCTGACACATGCAGCT		#N/A
	LC2377	ACTCAACCCTATCTCGGTCT		#N/A
pMF39	LC2376	ACCTCTGACACATGCAGCT		#N/A
	LC2377	ACTCAACCCTATCTCGGTCT		#N/A
pMF42	LC3456	GTGAACAAAAGCACCTTAAAAGTC	LC5923	AGTGGCGAAAGGTTTCTCTG_x0000_
	LC5767	GACACCCCTTTCTCCTATCTTGC_x0000_	LC5922	GGTCTTCTACTGGAAAGTCG_x0000_
pMF43	LC2376	ACCTCTGACACATGCAGCT		#N/A
	LC2377	ACTCAACCCTATCTCGGTCT		#N/A
pMF44	LC2376	ACCTCTGACACATGCAGCT		#N/A
	LC2377	ACTCAACCCTATCTCGGTCT		#N/A
pMF45	LC2376	ACCTCTGACACATGCAGCT		#N/A
	LC2377	ACTCAACCCTATCTCGGTCT		#N/A
pMF46	LC2376	ACCTCTGACACATGCAGCT		#N/A
	LC2377	ACTCAACCCTATCTCGGTCT		#N/A
pMF53	LC3457	CCAGTGGACAAACGCC	LC5923	AGTGGCGAAAGGTTTCTCTG_x0000_
	LC5767	GACACCCCTTTCTCCTATCTTGC_x0000_		#N/A
pMF55	LC6614	GTTCCAGATTACGCTGCTCAGTGCTCTGGTGCTGGTGCCGGTGCTGGTATGACTGATGATGAAAAGAGG	LC3606	GCCAAGGAAGGTATGGAAAAG
	LC6615	GCAATTAACCCTCACTAAAGGGAACAAAAGCTGGAGCTCCACCGCGGTTAAGATGTATTGTTAAGTCACC	LC3607	GCCCAACTCTTTACTGGC
		#N/A	LC2975	GCTTCCGGCTCCTATGTTGT
pMF58	LC3459	CGAAGCGTGAACAATCGGA	LC2486	CACACAGGAAACAGCTATGACC
	LC3957	ACCCTCACTAAAGGGAACAAAAGCTGGAGCTCCACCGCGGGAGGTGTGGTCAATAAGAGC		#N/A
pMD598	LC6812	CGTAATACGACTCACTATAGGGCGAATTGGGTACCGGATCCTTCTGCACAAGAAG_x0000_		#N/A
	LC6865	AGCGTATGTATACTTTAAGTTGAGTAG		#N/A
	LC6830	CTACTCAACTTAAAGTATACATACGCTGAATTCATGGCACAAGTACAACTAGTTGAATC_x0000_		#N/A
	LC6833	AGATACAGTGACTTGGGTTCC_x0000_		#N/A
	LC6834	GTCAAGGAACCCAAGTCACTGTATCTGGCGGTGGCGGATCAG_x0000__x0000_		#N/A
	LC6821	GGAACAAAAGCTGGAGCTCCACCGCGG CGGTAGAGGTGTGGTC_x0000_		#N/A
pMF81	LC3457	CCAGTGGACAAACGCC	LC5767	GACACCCCTTTCTCCTATCTTGC_x0000_
	LC5923	AGTGGCGAAAGGTTTCTCTG_x0000_		#N/A
pMF83	LC1449	tcatggtcatagctgtttcct		#N/A
	LC6877	TTCACTCCAATGCTTGGGCTCGCATGTGACGCCTTGTCGTTCTCCATTTTGTTTTTTGTTTTCTTCTAATTG		#N/A
	LC4960	caggaaacagctatgaccatg		#N/A
	LC6946	CCCAAGCATTGGAGTGAACG_x0000_		#N/A
pMF92	LC7085	GCATCGTCTCATCGG GGTCTCAAACG AAGACCCTACACTAATCTCTG_x0000_	LC7102	TTTCACTGAAAAGTCGCAGC_x0000_
	LC7086	ATGCCGTCTCTGGTC GGTCTCACATA TGTTCTTCACTAAGTGTTGGTAAC_x0000_		#N/A
	LC7087	GCATCGTCTCATCGG GGTCTCATATG GTGACCGGAATATCGGAGG_x0000_		#N/A
	LC7089	ATGCCGTCTCTGGTC GGTCTCA AGA ACC ACC AGA ACC GCC ACC GGA TCC ACC ACC GCAGTCATGGTCTTCATTCAATC_x0000_		#N/A
pMF93	LC7085	GCATCGTCTCATCGG GGTCTCAAACG AAGACCCTACACTAATCTCTG_x0000_	LC7102	TTTCACTGAAAAGTCGCAGC_x0000_
	LC7086	ATGCCGTCTCTGGTC GGTCTCACATA TGTTCTTCACTAAGTGTTGGTAAC_x0000_		#N/A
	LC7088	GCATCGTCTCATCGG GGTCTCATATG AATTTGCTACCCACGGATGC_x0000_		#N/A
	LC7089	ATGCCGTCTCTGGTC GGTCTCA AGA ACC ACC AGA ACC GCC ACC GGA TCC ACC ACC GCAGTCATGGTCTTCATTCAATC_x0000_		#N/A
pMF97	LC7085	GCATCGTCTCATCGG GGTCTCAAACG AAGACCCTACACTAATCTCTG_x0000_	LC7268	GTCAAATATTGGACCAGGATCCTG_x0000_
	LC7086	ATGCCGTCTCTGGTC GGTCTCACATA TGTTCTTCACTAAGTGTTGGTAAC_x0000_	LC3168	ACATCGACTATTTAAACGCTGCTTTG
	LC7254	GCATCGTCTCATCGG GGTCTCATATG CCTATAACAGAGGAAATGTCC_x0000_	LC2436	TTG TGA CCA TTA ACA TCA CC
	LC7089	ATGCCGTCTCTGGTC GGTCTCA AGA ACC ACC AGA ACC GCC ACC GGA TCC ACC ACC GCAGTCATGGTCTTCATTCAATC_x0000_		#N/A
pMF98	LC7383	GTAAAATAATAAGAGAGGCAAAATAATG_x0000_	LC7103	ACGTCAAATATTGGACCAGG_x0000_
	LC7384	GCAAATTGCTTGACTGAGGGAT_x0000_		#N/A
pMF112	LC7085	GCATCGTCTCATCGG GGTCTCAAACG AAGACCCTACACTAATCTCTG_x0000_		#N/A
	LC7103	ACGTCAAATATTGGACCAGG_x0000_		#N/A
	LC7085	GCATCGTCTCATCGG GGTCTCAAACG AAGACCCTACACTAATCTCTG_x0000_		#N/A
	LC7593	GCAT GGTCTC A AGGATTGAGCATTAATAGCGGGTGCTGAAGCATGAACAGC_x0000_		#N/A
	LC7594	GCAT GGTCTC A TCCTACGCGATTCCTATAACAG_x0000_		#N/A
	LC7089	ATGCCGTCTCTGGTC GGTCTCA AGA ACC ACC AGA ACC GCC ACC GGA TCC ACC ACC GCAGTCATGGTCTTCATTCAATC_x0000_		#N/A
pMF113	LC7085	GCATCGTCTCATCGG GGTCTCAAACG AAGACCCTACACTAATCTCTG_x0000_		#N/A
	LC7103	ACGTCAAATATTGGACCAGG_x0000_		#N/A
	LC7085	GCATCGTCTCATCGG GGTCTCAAACG AAGACCCTACACTAATCTCTG_x0000_		#N/A
	LC7595	GCAT GGTCTC A AGGATTGATCATTAATATCGGGTTCTGAATCATGAACAGC_x0000_		#N/A
	LC7594	GCAT GGTCTC A TCCTACGCGATTCCTATAACAG_x0000_		#N/A
	LC7089	ATGCCGTCTCTGGTC GGTCTCA AGA ACC ACC AGA ACC GCC ACC GGA TCC ACC ACC GCAGTCATGGTCTTCATTCAATC_x0000_		#N/A
pMF115	LC7580	GCATCGTCTCATCGG GGTCTC A AACG TCACAGTCAGGAACACTGTG_x0000_		#N/A
	LC7193	ATGCCGTCTCTGGTC GGTCTCAGGATC TTAGTCACCCTTGTCTTTTTTC_x0000_		#N/A
pMF116	LC7580	GCATCGTCTCATCGG GGTCTC A AACG TCACAGTCAGGAACACTGTG_x0000_		#N/A
	LC7582	TCGG GGTCTC A ATTCATCAAAATGGGTATTGTTGATT_x0000_		#N/A
	LC7581	TCGG GGTCTC A GAATACGGTTTCAAAAAACAGAATA_x0000_		#N/A
	LC7193	ATGCCGTCTCTGGTC GGTCTCAGGATC TTAGTCACCCTTGTCTTTTTTC_x0000_		#N/A
pSS061	LC5915	ATTTGCCACAACCAACATTAGCGTTCTTCAAGAATGTGTTGGTTCTGGAGGTTCTAGTGGAGGTGGAGGTTCTTCTAAAGG_x0000_	LC3459	CGAAGCGTGAACAATCGGA
	LC5990	GCGCGCAATTAACCCTCACTAAAGGGAACAAAAGCTGGAGCTCCACCGCGGGGTGTGGTCAATAAGAGCGAC_x0000_	LC115	TTGGCCGATTCATTAATGCA
pMF139	LC6314	GATAAGTTGTCATGTGAAAACCCCAC_x0000_	LC5923	AGTGGCGAAAGGTTTCTCTG_x0000_
	LC5774	GAAGAAGGTCGAGTTTTGAAC_x0000_	LC3456	GTGAACAAAAGCACCTTAAAAGTC
Strain Name	Oligos, construction	Sequence	Oligos, confirmation	Sequence
SSY514	LC5533	AGGAGTCAAAGAGTTGCGCACCCAGAACCATTGTAATTAGC CGTACGCTGCAGGTCGAC_x0000_	LC5535	GGTAAAGGACACCGAATCTG_x0000_
	LC5534	ATATTTGTTTATGCAAAAACAAAAACAGGAAGCAAAAGTTA ATCGATGAATTCGAGCTCG_x0000__x0000_	LC5536	TCCACTTCGTCTCCATACAG_x0000_
		#N/A	LC2649	CTGCAGCGAGGAGCCGTAAT
SSY515	LC5528	TATGCGTAACCAAACCATAAGAAAGGCAGAGAGTGCCTAGCCGTACGCTGCAGGTCGAC_x0000_	LC5521	AATGCTGCCTGTTTCGTTGC_x0000_
	LC3313	CAATTCATTCCTTCAGAAAGGTCGACTCATTGCATCATCTTTTGATATATCTCAA	LC5522	CATCTGATTGCGTTCCTCGT_x0000_
		#N/A	LC2649	CTGCAGCGAGGAGCCGTAAT
SSY693	LC2996	GGGTAGGAAGAAGGTTTAACTTATTTGGAGTAAACGTATATATTATTAACAGCGTACGCTGCAGGTCGAC	LC2998	GTGGACAGCGACTACTATTCTG
	LC2997	ATTAAAGCAACTTCTGTTGTTTTTCCTCTAAAACACAAATCATAGGATATCAATCGATGAATTCGAGCTCG	LC2999	CTTGACCAGCAGTATCCCAG
		#N/A	LC2649	CTGCAGCGAGGAGCCGTAAT
MFY268	LC3914	CAATTATGGCAAGACTTTGTACCAGATGAGCACATAAGCCAAGGTGACGGTGCTGGTTTA		#N/A
	LC3915	AGTAGTAAATTATCTTCTTTAATTACGTTATTATGTACATATTCGATGAATTCGAGCTCG		#N/A
MFY426	LC6582	GCATCGTCTCATCGGTCTCATATGAACACATCAGTCACTTCCATAA_x0000_	LC4567	GGTGTCGCTCCTTCTAGTG
	LC6583	ATGCCGTCTCAGGTCTCAGGATCTCGCTAACAACTGCAAGCACTGTTTG_x0000_		#N/A
MFY485	LC2586	TCCAACGGGCTTGAGTTTCTCTTCATCAAACAACAAAGAACAGGAATCAACAGCCACATGGAGGCCCAGAATACCCT	LC2588	AGTTCTACATCCAACGGGCT
	LC2587	TTTACAAATACATATTGCTAGGCTACTCTATACATGAAATATGTGCATGAGATCACAGTATAGCGACCAGCATTCAC	LC2005	CTGCAGCGAGGAGCCGTAAT
		#N/A	LC2708	CCATAGAAGTCTTTGCGCCAAG
MFY521	LC6616	GCATCGTCTCATCGGTCTCATATGTTGCAATTTAAACTAGTTTTATTGG	LC4567	GGTGTCGCTCCTTCTAGTG
	LC6617	ATGCCGTCTCAGGTCTCAGGATCTCGCTAACTGCAACAAGATGTTGGATC		#N/A
MFY522	LC6618	GCATCGTCTCATCGGTCTCATATGGATAAACATACAGCAGCTATTC	LC4567	GGTGTCGCTCCTTCTAGTG
	LC6619	ATGCCGTCTCAGGTCTCAGGATCTCGCTAGCAGTTACAACCCCCAGTC		#N/A
MFY596	LC2957	CCGGAGGCAACAACAAAG		#N/A
	LC2958	AGATGCAAATCTCTCTTGCCC		#N/A
MFY605	LC2957	CCGGAGGCAACAACAAAG		#N/A
	LC2958	AGATGCAAATCTCTCTTGCCC		#N/A
MFY627	LC2957	CCGGAGGCAACAACAAAG		#N/A
	LC2958	AGATGCAAATCTCTCTTGCCC		#N/A
MFY653	LC2957	CCGGAGGCAACAACAAAG		#N/A
	LC2958	AGATGCAAATCTCTCTTGCCC		#N/A
MFY660	LC2957	CCGGAGGCAACAACAAAG		#N/A
	LC2958	AGATGCAAATCTCTCTTGCCC		#N/A
MFY677	none	#N/A		#N/A
MFY706	LC2957	CCGGAGGCAACAACAAAG		#N/A
	LC2958	AGATGCAAATCTCTCTTGCCC		#N/A
MFY720	LC2957	CCGGAGGCAACAACAAAG		#N/A
	LC2958	AGATGCAAATCTCTCTTGCCC		#N/A
MFY722	LC7706	GCGACTGACTAGGGATAAAATAACGATTGTACCATCTTATCCGATCAATG CGTACGCTGCAGGTCGAC_x0000_	LC5808	TCGTCATTGTTCTCGTTCCC
	LC7707	AATCCGCGACAGCAGCACAAGTTCTGGAACAATTCCAATACAATAGAAAT CATCGATGAATTCTCTGTCG_x0000_	LC7034	TACACAAAGGACATTCCACC_x0000_
		#N/A	LC7033	CTGATACAACTGTGTTGACC_x0000_
MFY728	LC7728	CTGTTTACTTCCCAAGGACAGGAAAAAGCTTTGAGAAGCAAAACCGATCA ATCGATGAATTCGAGCTCG_x0000_	LC7033	CTGATACAACTGTGTTGACC_x0000_
	LC7706	GCGACTGACTAGGGATAAAATAACGATTGTACCATCTTATCCGATCAATG CGTACGCTGCAGGTCGAC_x0000_	LC2649	CTGCAGCGAGGAGCCGTAAT
		#N/A	LC7034	TACACAAAGGACATTCCACC_x0000_
MFY739	LC7770	CAAAAGTGGTATCTCATTCTGAAGAAAAAGTGTAAAAGGACGATAAGGAAAGATG CGTACGCTGCAGGTCGAC_x0000_	LC7772	GCAGCTTAGAGAGTAACAGG_x0000_
	LC7771	ACAGCCAATCAAAAAAAAAAAGGAAAAAGAGAAAAGTATAAAAATCGCTTTATCA ATCGATGAATTCGAGCTCG_x0000_	LC7773	CTAAATTCGTCACGCAACTGG_x0000_
		#N/A	LC2649	CTGCAGCGAGGAGCCGTAAT
SSY840	LC5911	ATTATGGCAAGACTTTGTACCAGATGAGCACATAAGCCAAGGTTCTGGAGGTTCTAGTGGAGGTGGAGGTTCTAAGAATGGTATC_x0000_	LC3838	CAATGAAGACCTTAAGATACGCAC
	LC5912	GTTGCTTTTTCAGTAGTAAATTATCTTCTTTAATTACGTTATTATGTACATATTCATCGATGAATTCGAGCTCG_x0000_	LC5916	CCATGTGGTCTCTCTTTTCG_x0000_
		#N/A	LC3839	GCTAGGAAGTTGATCTTAACACAC
MFY763	LC7997	CAAATTTTAAAGCCAGCCCAAAAAAGTCTACCAAGGCAAGCTGGGGGTAGAAAGAAAAAA TATGTATCATACACATACGATTTAG_x0000_	LC7999	TGCTCCGAATTATTGTGGTG_x0000_
	LC7998	CTACTCTTCTTGTTAATAAGTATTTTCCTTTTTAAACTTTGATTTAGGACGTGAATCTATTTA TCGATGAATTCGAGCTCG_x0000_	LC5916	CCATGTGGTCTCTCTTTTCG_x0000_
		#N/A	LC8000	GTTTCTTTCGTATTCTTCGC_x0000_
